# Landscapes and bacterial signatures of mucosa-associated intestinal microbiota in Chilean and Spanish patients with inflammatory bowel disease

**DOI:** 10.1101/2021.01.04.425212

**Authors:** Nayaret Chamorro, David A. Montero, Pablo Gallardo, Mauricio Farfán, Mauricio Contreras, Marjorie De la Fuente, Karen Dubois, Marcela A. Hermoso, Rodrigo Quera, Marjorie Pizarro-Guajardo, Daniel Paredes-Sabja, Daniel Ginard, Ramon Rosselló-Móra, Roberto Vidal

## Abstract

Inflammatory bowel diseases (IBD), which include ulcerative colitis (UC) and Crohn’s disease (CD), cause chronic inflammation of the gut, affecting millions of people worldwide. IBD have been frequently associated with an alteration of the gut microbiota, termed dysbiosis, which is generally characterized by an increase in abundance of Proteobacteria such as *Escherichia coli,* and a decrease in abundance of Firmicutes such as *Faecalibacterium prausnitzii* (an indicator of a healthy colonic microbiota). The mechanisms behind the development of the IBD and the dysbiosis are incompletely understood. Using samples from colonic biopsies, we studied the mucosa-associated intestinal microbiota in Chilean and Spanish patients with IBD. In agreement with previous studies, microbiome comparison between IBD patients and non-IBD controls indicated that dysbiosis in these patients is characterized by an increase of pro-inflammatory bacteria (mostly Proteobacteria) and a decrease of commensal beneficial bacteria (mostly Firmicutes). Notably, bacteria typically residing on the mucosa of healthy individuals were mostly obligate anaerobes, whereas in the inflamed mucosa an increase of facultative anaerobe and aerobic bacteria was observed. We also identify potential co-occurring and mutually exclusive interactions between bacteria associated with the healthy and inflamed mucosa, which appear to be determined by the oxygen availability and the type of respiration. Finally, we identify a panel of bacterial biomarkers that allow the discrimination between eubiosis from dysbiosis with a high diagnostic performance (96% accurately), which could be used for the development of non-invasive diagnostic methods. Thus, this study is a step forward toward understanding the landscapes and alterations of mucosa-associated intestinal microbiota in patients with IBD.
