## Supplementary Tables for "Landscapes and bacterial signatures of mucosa-associated intestinal microbiota in Chilean and Spanish patients with inflammatory bowel disease"

### Sheet: Table S1
Supplementary Table 1. Clinical and demographic features of the IBD patients and control individuals enrolled in this study
Patient ID	Diagnosis	Patient subgroup	Microbiota status	Country	Sex	Age	Surgery	Activity	Locality	Extension	Behavior	Mayo_Index	Medication
50UC	UC	UC1	Eubiosis	Chile	F	37	No	Active	-	E3	-	1	Inmunosupresors
48UC	UC	UC1	Eubiosis	Chile	F	25	No	Active	-	E3	-	2	5-ASA
47UC	UC	UC1	Eubiosis	Chile	M	38	Yes	Active	-	E3	-	3	5-ASA
56UC	UC	UC1	Eubiosis	Chile	M	38	No	Active	-	E3	-	1	5-ASA
42UC	UC	UC1	Eubiosis	Chile	F	30	Yes	Active	-	E3	-	3	No_medication
52UC	UC	UC1	Eubiosis	Chile	M	44	No	Active	-	E3	-	1	Inmunosupresors
51UC	UC	UC1	Eubiosis	Chile	F	34	Yes	Active	-	E2	-	3	Inmunosupresors
78UC	UC	UC1	Eubiosis	Chile	M	25	Yes	Active	-	E3	-	2	5-ASA
44UC	UC	UC1	Eubiosis	Chile	M	23	No	Active	-	E2	-	2	Inmunosupresors
53UC	UC	UC1	Eubiosis	Chile	F	58	Yes	Active	-	E1	-	2	Biological_therapy
41UC	UC	UC1	Eubiosis	Chile	M	50	No	Active	-	E1	-	3	5-ASA
60UC	UC	UC2	Dysbiosis	Chile	M	33	No	Active	-	E2	-	1	Inmunosupresors
59UC	UC	UC2	Dysbiosis	Chile	M	67	Yes	Active	-	E3	-	2	5-ASA
77UC	UC	UC2	Dysbiosis	Chile	F	43	No	Active	-	E3	-	1	5-ASA
79UC	UC	UC2	Dysbiosis	Chile	F	51	No	Active	-	E3	-	2	Biological_therapy
55UC	UC	UC2	Dysbiosis	Chile	M	45	No	Active	-	E3	-	3	5-ASA
61UC	UC	UC2	Dysbiosis	Chile	F	26	No	Active	-	E3	-	2	5-ASA
45UC	UC	UC2	Dysbiosis	Chile	F	42	No	Active	-	E3	-	1	Biological_therapy
62UC	UC	UC2	Dysbiosis	Chile	F	51	Yes	Active	-	E3	-	1	5-ASA
57UC	UC	UC2	Dysbiosis	Chile	M	66	No	Active	-	E3	-	2	No
38CD_CH	CD	CD1	Eubiosis	Chile	F	34	No	Active	L2	-	B1	-	5-ASA
76CD_CH	CD	CD1	Eubiosis	Chile	F	52	No	Active	L2	-	B1	-	No_medication
73CD_CH	CD	CD1	Eubiosis	Chile	M	38	No	Remission	L2	-	B1	-	Inmunosupresors
11CD_SP	CD	CD1	Eubiosis	Spain	F	39	No	Remission	L1	-	B1	-	Corticoids
74CD_CH	CD	CD1	Eubiosis	Chile	F	36	No	Active	L3	-	B1	-	Inmunosupresors
32CD_CH	CD	CD1	Eubiosis	Chile	F	28	No	Active	L2	-	B1	-	No_medication
72CD_CH	CD	CD1	Eubiosis	Chile	M	33	Yes	Active	L2	-	B1	-	Biological_therapy
7CD_SP	CD	CD1	Eubiosis	Spain	F	33	No	Active	L3	-	B1	-	Biological_therapy
33CD_CH	CD	CD1	Eubiosis	Chile	M	32	No	Active	L3	-	B1	-	Biological_therapy
71CD_CH	CD	CD1	Eubiosis	Chile	F	46	No	Active	L3	-	B1	-	No_medication
27CD_CH	CD	CD1	Eubiosis	Chile	F	80	No	Active	L2	-	B1	-	5-ASA
75CD_CH	CD	CD1	Eubiosis	Chile	M	49	No	Active	L2	-	B1	-	corticoids
1CD_SP	CD	CD2	Dysbiosis	Spain	M	41	Yes	Active	L3	-	B3	-	Inmunosupresors
29CD_CH	CD	CD2	Dysbiosis	Chile	M	22	No	Active	L3	-	B1	-	No_medication
31CD_CH	CD	CD2	Dysbiosis	Chile	M	36	Yes	Active	L1	-	B1	-	Biological_therapy
9CD_SP	CD	CD2	Dysbiosis	Spain	F	40	Yes	Active	L1	-	B3	-	Biological_therapy
5CD_SP	CD	CD2	Dysbiosis	Spain	M	24	Yes	Active	L3	-	B2	-	Inmunosupresors
6CD_SP	CD	CD2	Dysbiosis	Spain	M	58	Yes	Remission	L2	-	B2	-	5-ASA
8CD_SP	CD	CD2	Dysbiosis	Spain	F	42	No	Active	L3	-	B3	-	No_medication
69CD_CH	CD	CD2	Dysbiosis	Chile	F	25	Yes	Active	L3	-	B2	-	Biological_therapy
67CD_CH	CD	CD2	Dysbiosis	Chile	F	44	Yes	Active	L2	-	B1	-	Inmunosupresors
68CD_CH	CD	CD2	Dysbiosis	Chile	M	32	Yes	Active	L1	-	B1	-	No_medication
36CD_CH	CD	CD2	Dysbiosis	Chile	F	33	No	Active	L3	-	B1	-	Biological_therapy
87CD_CH	CD	CD2	Dysbiosis	Chile	F	31	No	Active	L2	-	B1	-	corticoids
3CD_SP	CD	CD2	Dysbiosis	Spain	M	49	Yes	Remission	L3	-	B2	-	Inmunosupresors
39CD_CH	CD	CD2	Dysbiosis	Chile	F	72	Yes	Active	L1	-	B2	-	Inmunosupresors
25CD_CH	CD	CD2	Dysbiosis	Chile	M	56	No	Active	L3	-	B1	-	No_medication
86CD_CH	CD	CD2	Dysbiosis	Chile	M	18	Yes	Active	L1	-	B2	-	corticoids
26CD_CH	CD	CD2	Dysbiosis	Chile	M	28	Yes	Active	L1	-	B1	-	Biological_therapy
24CD_SP	CD	CD2	Dysbiosis	Spain	F	27	Yes	Remission	L1	-	B3	-	Inmunosupresors
2CD_SP	CD	CD2	Dysbiosis	Spain	M	53	Yes	Remission	L3	-	B3	-	Inmunosupresors
4CD_SP	CD	CD2	Dysbiosis	Spain	F	61	Yes	Remission	L1	-	B2	-	5-ASA
10CD_SP	CD	CD2	Dysbiosis	Spain	M	67	Yes	Active	L1	-	B1	-	No_medication
12CD_SP	CD	CD2	Dysbiosis	Spain	M	38	No	Remission	L1	-	B2	-	Inmunosupresors
17CTL_SP	CTL	CTL	Eubiosis	Spain	M	63	-	-	-	-	-	-	-
63CTL_CH	CTL	CTL	Eubiosis	Chile	M	31	-	-	-	-	-	-	-
16CTL_SP	CTL	CTL	Eubiosis	Spain	M	71	-	-	-	-	-	-	-
64CTL_CH	CTL	CTL	Eubiosis	Chile	F	50	-	-	-	-	-	-	-
20CTL_SP	CTL	CTL	Eubiosis	Spain	F	80	-	-	-	-	-	-	-
15CTL_SP	CTL	CTL	Eubiosis	Spain	M	51	-	-	-	-	-	-	-
14CTL_SP	CTL	CTL	Eubiosis	Spain	M	64	-	-	-	-	-	-	-
23CTL_SP	CTL	CTL	Eubiosis	Spain	F	55	-	-	-	-	-	-	-
80CTL_CH	CTL	CTL	Eubiosis	Chile	F	39	-	-	-	-	-	-	-
65CTL_CH	CTL	CTL	Eubiosis	Chile	F	50	-	-	-	-	-	-	-
22CTL_SP	CTL	CTL	Eubiosis	Spain	M	78	-	-	-	-	-	-	-
81CTL_CH	CTL	CTL	Eubiosis	Chile	F	39	-	-	-	-	-	-	-

### Sheet: Table S2
Supplementary Table 2. Read distribution, OTU and OPU reading analysis, characterized by patient group and country
	Total	UC_Chile	CD_Chile	CD_Spain	CTL_Chile	CTL_Spain
No. of reads	483818	138370	143195	109253	50112	42888
No. of individuals	66	20	21	13	5	7
Reads removed	127118 (26.3%)	44851 (32.4%)	55631 (38.8%)	13351 (12.3%)	6330 (12.6%)	6955 (16.2%)
Average of reads per samples	5506 ± 974	4675 ± 1805	5490 ± 3866	7377 ± 2810	4864 ± 2017	5127 ± 1470
Average of OTUs to 99%	224	215	148	219	324	194
Average of OPUs	88	80	91	83	83	101

### Sheet: Table S3
Table Supplementary 3. Bacterial clades that differed between IBD patients with dysbiosis and without dysbiosis
Phylum	Class	Family	Genus / Specie	Bacterial respiration	OPUs	LDA score *	P value **	Abundance (reads) in Eubisosis	Abundance (reads) in Dysbiosis
Decreased OPUs in IBD patients with Dysbiosis
Firmicutes	Clostridia	Ruminococcaceae	Faecalibacterium prausnitzii	Obligate anaerobes	OPU290	-4.56	1.9287e-09	83241	9787.3
Bacteroidetes	Bacteroidia	Bacteroidaceae	Bacteroides dorei / massiliensis / sartorii / vulgatus	Obligate anaerobes	OPU86	-4.18	0.00061367	85353	5491.3
Firmicutes	Clostridia	Lachnospiraceae	Blautia wexlerae	Obligate anaerobes	OPU215	-3.89	5.2282e-06	20285	4672.4
Firmicutes	Clostridia	Ruminococcaceae	Gemmiger formicilis / Subdoligranulum variabile	Obligate anaerobes	OPU291	-3.81	5.8552e-07	13377	549.42
Firmicutes	Clostridia	Clostridiaceae	Uncultured bacterium	Obligate anaerobes	OPU145	-3.78	2.1464e-06	13098	1088.9
Firmicutes	Clostridia	Unclassified Clostridiales	Uncultured bacterium	Obligate anaerobes	OPU216	-3.76	3.3602e-10	12343	712.23
Firmicutes	Clostridia	Ruminococcaceae	Ruminococcus faecis	Obligate anaerobes	OPU198	-3.62	0.0014315	10195	1886.2
Firmicutes	Clostridia	Eubacteriaceae	Eubacterium rectale	Obligate anaerobes	OPU253	-3.51	9.1519e-06	6852.6	346.16
Firmicutes	Clostridia	Lachnospiraceae	Dorea formicigenerans	Obligate anaerobes	OPU209	-3.47	1.5058e-07	6801.2	922.48
Firmicutes	Clostridia	Ruminococcaceae	Ruminococcus torques	Obligate anaerobes	OPU203	-3.46	0.00014343	7959.1	2256.2
Firmicutes	Clostridia	Eubacteriaceae	Eubacterium hadrum	Obligate anaerobes	OPU246	-3.44	1.0883e-07	5930.9	383.23
Firmicutes	Clostridia	Lachnospiraceae	Blautia luti	Obligate anaerobes	OPU220	-3.43	1.3609e-09	5981.9	547.06
Bacteroidetes	Bacteroidia	Rikenellaceae	Alistipes finegoldii / onderdonkii / putredinis / shahii	Obligate anaerobes	OPU116	-3.3	5.0281e-07	5698.9	1727.6
Bacteroidetes	Bacteroidia	Porphyromonadaceae	Parabacteroides johnsonii / merdae	Obligate anaerobes	OPU110	-3.24	0.00069363	3832.1	356.87
Firmicutes	Clostridia	Uncultured Firmicutes	Uncultured bacterium	Obligate anaerobes	OPU251	-3.22	9.4541e-07	3391.5	94
Firmicutes	Clostridia	Lachnospiraceae	Roseburia faecis / hominis / intestinalis	Obligate anaerobes	OPU249	-3.21	6.6002e-05	3487.1	237.13
Firmicutes	Clostridia	Eubacteriaceae	Eubacterium hallii	Obligate anaerobes	OPU248	-3.18	1.9494e-07	3271	246.84
Firmicutes	Clostridia	Ruminococcaceae	Ruminococcus bromii	Obligate anaerobes	OPU297	-3.17	1.4216e-05	3417.6	435.58
Firmicutes	Clostridia	Ruminococcaceae	Ruminococcus obeum	Obligate anaerobes	OPU219	-3.15	6.7594e-08	2877	45.226
Firmicutes	Clostridia	Oscillospiraceae	Oscillibacter valericigenes	Obligate anaerobes	OPU306	-3.15	6.6726e-08	2943.3	149.13
Firmicutes	Clostridia	Lachnospiraceae	Roseburia inulinivorans	Obligate anaerobes	OPU252	-3.12	1.756e-05	3007.3	369.16
Firmicutes	Clostridia	Thermoanaerobacterales	Mahella australiensis	Obligate anaerobes	OPU321	-3.07	2.8495e-05	2387.4	51.645
Firmicutes	Clostridia	Lachnospiraceae	Dorea longicatena	Obligate anaerobes	OPU207	-3	8.0254e-06	2381.1	405.55
Firmicutes	Clostridia	Eubacteriaceae	Eubacterium coprostanoligenes	Obligate anaerobes	OPU298	-2.98	1.6954e-06	2612.4	716.52
Firmicutes	Clostridia	Lachnospiraceae	Coprococcus catus	Obligate anaerobes	OPU244	-2.84	5.8266e-09	1431.7	42.032
Increased OPUs in IBD patients with Dysbiosis
Actinobacteria	Actinobacteria	Corynebacteriaceae	Corynebacterium macginleyi /c	Aerobic	OPU179	2.31	0.049847	28.6	430.61
Proteobacteria	Gammaproteobacteria	Enterobacteriaceae	Providencia sp	Facultative anaerobes	OPU17	2.26	0.00030866	11.457	374.97
Firmicutes	Bacilli	Bacillaceae	Bacillus muralis / psychrosaccharolyticus	Aerobic	OPU323	2.68	0.00055315	482.2	1429.6
Firmicutes	Clostridia	Clostridiaceae	Clostridium clostridioforme	Obligate anaerobes	OPU225	2.94	0.026892	199.51	1920.3
Proteobacteria	Gammaproteobacteria	Enterobacteriaceae	Morganella morganii	Facultative anaerobes	OPU12	2.99	0.0034926	25.4	1976.2
Firmicutes	Bacilli	Enterococcaceae	Enterococcus faecalis / Vagococcus fluvialis	Aerobic	OPU336	3.05	0.020924	200.74	2423.3
Proteobacteria	Gammaproteobacteria	Enterobacteriaceae	Klebsiella singaporensis	Facultative anaerobes	OPU4	3.09	0.006828	60.314	2514.5
Firmicutes	Clostridia	Uncultured Firmicutes	Uncultured bacterium	Obligate anaerobes	OPU212	3.18	0.015549	65.743	3097.5
Proteobacteria	Gammaproteobacteria	Pseudomonadaceae	Pseudomonas alcaliphila / stutzeri /xanthomarina	Aerobic	OPU21	3.2	0.00034957	857.71	3991.9
Proteobacteria	Alphaproteobacteria	Bradyrhizobiaceae	Agromonas oligotrophica / Bradyrhizobium japonicum	Aerobic	OPU070_2	3.22	0.070319	97.486	3379.9
Proteobacteria	Gammaproteobacteria	Pseudomonadaceae	Pseudomonas aeruginosa / alcaligenes	Aerobic	OPU22	3.24	0.048564	243.91	3746
Proteobacteria	Gammaproteobacteria	Pseudomonadaceae	Pseudomonas japonica / monteili / oryzihabitans	Aerobic	OPU20	3.25	0.045624	906.69	4467.1
Proteobacteria	Alphaproteobacteria	Unclassified Rhodospirillales	Reyranella massiliensis	Aerobic	OPU85	3.26	0.039118	141.63	3813.8
Proteobacteria	Gammaproteobacteria	Xhanthomonadaceae	Pseudomonas betel / Stenotrophomonas maltophilia	Aerobic	OPU54	3.31	2.3674e-05	200.43	4290.5
Proteobacteria	Alphaproteobacteria	Phyllobacteriaceae	Mesorhizobium plurifarium	Aerobic	OPU67	3.39	0.0013783	333.6	5295.6
Proteobacteria	Alphaproteobacteria	Rhizobiaceae	Rhizobium legumisorasum / tibeticum / tubonense	Aerobic	OPU69	3.43	0.010083	310	5661.6
Proteobacteria	Gammaproteobacteria	Moraxellaceae	Acinetobacter baylyi / gerneri / lwoffii / schindleri	Aerobic	OPU26	3.48	0.00707	690.43	6771.2
Proteobacteria	Gammaproteobacteria	Aeromonadaceae	Aeromonas fluvialis	Facultative anaerobes	OPU18	3.55	0.0056401	155.03	7200.9
Proteobacteria	Alphaproteobacteria	Rhizobiaceae	Rhizobium borbi / larrymoorei / pusense	Aerobic	OPU64	3.66	0.076913	1132.1	10260
Firmicutes	Clostridia	Clostridiaceae	Clostridium ramosum	Obligate anaerobes	OPU142	3.69	0.064883	3648.4	13432
Proteobacteria	Gammaproteobacteria	Shewanellaceae	Shewanella sohaensis / pacifica / decolorationis	Facultative anaerobes	OPU525	3.79	0.050953	479.34	12678
Firmicutes	Clostridia	Ruminococcaceae	Ruminococcus gnavus	Obligate anaerobes	OPU206	3.85	0.065207	2480.8	16517
Proteobacteria	Gammaproteobacteria	Enterobacteriaceae	Klebsiella oxytoca	Facultative anaerobes	OPU8	4.31	0.020974	1838.9	42316
Proteobacteria	Gammaproteobacteria	Enterobacteriaceae	Escherichia coli	Facultative anaerobes	OPU1	4.45	1.4752e-07	6171.2	62641
** LEfSe algorithm with a linear discriminant analysis (LDA) score >2
* Kruskal-Wallis (KW) sum-rank test

### Sheet: Table S4
Table Supplementary 4. Primer sequences used by nested PCR
Name	Sequence 5’ - 3’
454-Bact F 1	CCTATCCCCTGTGTGCCTTGGCAGTCTCAGAGAGTTTGATCMTGGC
454-Univ R 1	CCATCTCATCCCTGCGTGTCTCCGACTCAGACGAGTGCGTCCGTCAATTCMTTTGAGTTT
454-Univ R 2	CCATCTCATCCCTGCGTGTCTCCGACTCAGACGCTCGACACCGTCAATTCMTTTGAGTTT
454-Univ R 3	CCATCTCATCCCTGCGTGTCTCCGACTCAGAGACGCACTCCCGTCAATTCMTTTGAGTTT
454-Univ R 4	CCATCTCATCCCTGCGTGTCTCCGACTCAGAGCACTGTAGCCGTCAATTCMTTTGAGTTT
454-Univ R 5	CCATCTCATCCCTGCGTGTCTCCGACTCAGATCAGACACGCCGTCAATTCMTTTGAGTTT
454-Univ R 6	CCATCTCATCCCTGCGTGTCTCCGACTCAGATATCGCGAGCCGTCAATTCMTTTGAGTTT
454-Univ R 7	CCATCTCATCCCTGCGTGTCTCCGACTCAGCGTGTCTCTACCGTCAATTCMTTTGAGTTT
454-Univ R 8	CCATCTCATCCCTGCGTGTCTCCGACTCAGCTCGCGTGTCCCGTCAATTCMTTTGAGTTT
454-Univ R 9	CCATCTCATCCCTGCGTGTCTCCGACTCAGTAGTATCAGCCCGTCAATTCMTTTGAGTTT
454-Univ R 10	CCATCTCATCCCTGCGTGTCTCCGACTCAGTCTCTATGCGCCGTCAATTCMTTTGAGTTT
454-Univ R 11	CCATCTCATCCCTGCGTGTCTCCGACTCAGTGATACGTCTCCGTCAATTCMTTTGAGTTT
454-Univ R 12	CCATCTCATCCCTGCGTGTCTCCGACTCAGTACTGAGCTACCGTCAATTCMTTTGAGTTT
454-Univ R 13	CCATCTCATCCCTGCGTGTCTCCGACTCAGCATAGTAGTGCCGTCAATTCMTTTGAGTTT
454-Univ R 14	CCATCTCATCCCTGCGTGTCTCCGACTCAGCGAGAGATACCCGTCAATTCMTTTGAGTTT
454-Univ R 15	CCATCTCATCCCTGCGTGTCTCCGACTCAGATACGACGTACCGTCAATTCMTTTGAGTTT
454-Univ R 16	CCATCTCATCCCTGCGTGTCTCCGACTCAGTCACGTACTACCGTCAATTCMTTTGAGTTT
454-Univ R 17	CCATCTCATCCCTGCGTGTCTCCGACTCAGCGTCTAGTACCCGTCAATTCMTTTGAGTTT
454-Univ R 18	CCATCTCATCCCTGCGTGTCTCCGACTCAGTCTACGTAGCCCGTCAATTCMTTTGAGTTT
454-Univ R 19	CCATCTCATCCCTGCGTGTCTCCGACTCAGTGTACTACTCCCGTCAATTCMTTTGAGTTT
454-Univ R 20	CCATCTCATCCCTGCGTGTCTCCGACTCAGACGACTACAGCCGTCAATTCMTTTGAGTTT
454-Univ R 21	CCATCTCATCCCTGCGTGTCTCCGACTCAGCGTAGACTAGCCGTCAATTCMTTTGAGTTT
454-Univ R 22	CCATCTCATCCCTGCGTGTCTCCGACTCAGTACGAGTATGCCGTCAATTCMTTTGAGTTT
454-Univ R 23	CCATCTCATCCCTGCGTGTCTCCGACTCAGTACTCTCGTGCCGTCAATTCMTTTGAGTTT
